# Synapsin is required for dense core vesicle capture and cAMP-dependent neuropeptide release

**DOI:** 10.1101/838953

**Authors:** Szi-chieh Yu, Wagner Steuer Costa, Jana F. Liewald, Jiajie Shao, Alexander Gottschalk

**Affiliations:** Buchmann Institute for Molecular Life Sciences, Goethe-University, Max-von-Laue-Strasse 15, D-60438 Frankfurt, Germany; Department of Biochemistry, Chemistry and Pharmacy, Institute for Biophysical Chemistry, Goethe-University, Max-von-Laue-Strasse 9, D-60438 Frankfurt, Germany

## Abstract

Release of neuropeptides from dense core vesicles (DCVs) is important for neuromodulation. By optogenetics, behavioral analysis, electrophysiology, and electron microscopy, we show that synapsin SNN-1 is required for cAMP-dependent neuropeptide release in *Caenorhabditis elegans* cholinergic motor neurons. In synapsin mutants, behaviors induced by the photoactivated adenylyl cyclase bPAC, which we previously showed to depend on acetylcholine and neuropeptides, are altered like in animals with reduced cAMP. While synapsin mutants have slight alterations in synaptic vesicle distribution, DCVs were affected much more: DCVs were ~30% reduced in synaptic terminals, and not released following bPAC stimulation. Imaging axonal DCV trafficking, also in genome-engineered mutants in the serine-9 protein kinase A phosphorylation site, showed that synapsin captures DCVs at synapses, making them available for release. In non-phosphorylatable SNN-1B(S9A) mutants, DCVs traffic less and accumulate, likely by enhanced tethering to the actin cytoskeleton. Our work establishes synapsin as a key mediator of neuropeptide release.
