## Supplementary Table S1 for "Synapsin is required for dense core vesicle capture and cAMP-dependent neuropeptide release"

### Sheet: Sheet1
Figure 4	one way ANOVA		Tukey correction		*, p≤0.05	**, p≤0.01	***, p≤0.001
	bPAC dark		bPAC 30s			snn-1;bPAC dark		snn-1;bPAC 30s			bPAC dark vs. snn-1;bPAC dark	bPAC dark vs. snn-1;bPAC 30s	bPAC 30s vs. snn-1;bPAC dark	bPAC 30s vs. snn-1;bPAC 30s
N (synaptic profiles)	168		94			78		82
number of worms analyzed	4		2			3		4
number of synapse analyzed	29		19			13		12
	mean	SEM	mean	SEM	p value	mean	SEM	mean	SEM	p value	p value	p value	p value	p value
number of docked SVs	2.52836	0.112931	1.07093	0.0991654	p<0.0001	2.65443	0.18581	1.29413	0.119744	p<0.0001	p=0.9014	p<0.0001	p<0.0001	p=0.6864
total number of SVs	23.9801	0.48284	19.2541	0.625292	p<0.0001	23.9562	0.989363	22.269	0.675014	p=0.3866	p>0.9999	p=0.2336	p<0.0001	p=0.0166
Figure 5b	one way ANOVA		Tukey correction		*, p≤0.05	**, p≤0.01	***, p≤0.001
	bPAC dark		bPAC 30s			snn-1;bPAC dark		snn-1;bPAC 30s			bPAC dark vs. snn-1;bPAC dark	bPAC dark vs. snn-1;bPAC 30s	bPAC 30s vs. snn-1;bPAC dark	bPAC 30s vs. snn-1;bPAC 30s
N (synaptic profiles)	168		94			78		82
number of worms analyzed	4		2			3		4
number of synapse analyzed	29		19			13		12
	mean	SEM	mean	SEM	p value	mean	SEM	mean	SEM	p value	p value	p value	p value	p value
number of DCVs	2.1417	0.137807	2.03851	0.192993	p=0.9643	1.38023	0.185042	1.02658	0.133479	0.5446	p=0.0057	p<0.0001	p=0.0532	p=0.0005
Figure 5c	one way ANOVA		Tukey correction		*, p≤0.05	**, p≤0.01	***, p≤0.001
	bPAC dark		bPAC 30s			snn-1;bPAC dark		snn-1;bPAC 30s			bPAC dark vs. snn-1;bPAC dark	bPAC dark vs. snn-1;bPAC 30s	bPAC 30s vs. snn-1;bPAC dark	bPAC 30s vs. snn-1;bPAC 30s
N (synaptic profiles)	246		95			63		73
	mean	SEM	mean	SEM	p value	mean	SEM	mean	SEM	p value	p value	p value	p value	p value
number of DCVs (edge DP+6sections)	2.08	0.12	2.4	0.23	p=0.5128	1.4	0.25	1.27	0.14	p=0.9753	p=0.0643	p=0.0089	p=0.0085	p=0.0010
Figure 7e
	DP + distal sections 1-3
	bPAC dark		bPAC 5s		bPAC 30s		snn-1;bPAC dark		snn-1;bPAC 5s		snn-1;bPAC 30s		S9A;bPAC dark		S9A;bPAC 5s		S9A;bPAC 30s		S9E;bPAC dark		S9E;bPAC 5s		S9E;bPAC 30s
N (synaptic profiles)	270		116		142		96		97		104		122		96		95		120		101		85
	mean	SD	mean	SD	mean	SD	mean	SD	mean	SD	mean	SD	mean	SD	mean	SD	mean	SD	mean	SD	mean	SD	mean	SD
mean DCV # / profile	2.09	2.22	1.58	1.61	2.12	2.01	1.02	1.35	1.14	1.31	0.89	1.06	1.37	1.42	1.68	1.75	1	1.21	1.54	1.64	1.38	1.49	1.08	1.19
	distal sections 4-20+
	bPAC dark		bPAC 5s		bPAC 30s		snn-1;bPAC dark		snn-1;bPAC 5s		snn-1;bPAC 30s		S9A;bPAC dark		S9A;bPAC 5s		S9A;bPAC 30s		S9E;bPAC dark		S9E;bPAC 5s		S9E;bPAC 30s
N (synaptic profiles)	585		265		244		150		223		156		327		258		190		179		206		140
	mean	SD	mean	SD	mean	SD	mean	SD	mean	SD	mean	SD	mean	SD	mean	SD	mean	SD	mean	SD	mean	SD	mean	SD
mean DCV # / profile	0.91	1.75	1.1	1.56	1.32	1.96	0.34	0.87	0.27	0.68	0.99	1.21	0.48	1.15	0.55	1.2	0.83	1.2	0.6	1.13	1.46	2.17	0.92	1.48
Sup Figure 1 a, b	one way ANOVA		Tukey correction		*, p≤0.05	**, p≤0.01	***, p≤0.001
	bPAC dark		bPAC 30s			snn-1;bPAC dark			snn-1;bPAC 30s			bPAC 30s vs. snn-1;bPAC dark	bPAC 30s vs. snn-1;bPAC 30s	snn-1;bPAC dark vs. snn-1;bPAC 30s
N (synaptic profiles)	168		94			78			82
	mean	SEM	mean	SEM	p value	mean	SEM	p value	mean	SEM	p value	p value	p value	p value
perimeter (nm)	1522	21	1649	30	p=0.0025	1358	30	p=0.0001	1563	34	p=0.6846	p<0.0001	p=0.1772	p<0.0001
area (nm2)	168556	4733.44	194848	6998.96	p=0.0064	126665	5579.47	p<0.0001	168528	7646.69	p>0.9999	p<0.0001	p=0.0283	p=0.0002
Sup Figure 1 c,d	one way ANOVA		Tukey correction		*, p≤0.05	**, p≤0.01	***, p≤0.001
	bPAC dark		bPAC 30s			snn-1;bPAC dark			snn-1;bPAC 30s			bPAC 30s vs. snn-1;bPAC dark	bPAC 30s vs. snn-1;bPAC 30s	snn-1;bPAC dark vs. snn-1;bPAC 30s
N	76		77			31			37
	mean	SEM	mean	SEM	p value	mean	SEM	p value	mean	SEM	p value	p value	p value	p value
mean diameter of LV (nm)	62.9645	2.00171	71.5432	3.09386	p=0.1155	75.4515	3.45054	p=0.0667	65.3704	4.87634	p=0.9574	p=0.8652	p=0.5616	p=0.3010
Sup Figure 1 e	one way ANOVA		Tukey correction		*, p≤0.05	**, p≤0.01	***, p≤0.001
	bPAC dark		bPAC 30s			snn-1;bPAC dark			snn-1;bPAC 30s			bPAC 30s vs. snn-1;bPAC dark	bPAC 30s vs. snn-1;bPAC 30s	snn-1;bPAC dark vs. snn-1;bPAC 30s
N (synaptic profiles)	168		94			78			82
	mean	SEM	mean	SEM	p value	mean	SEM	p value	mean	SEM	p value	p value	p value	p value
number of LVs	0.440481	0.0624404	0.706023	0.10264	p=0.0966	0.447859	0.0964582	p>0.9999	0.469974	0.105942	p=0.9948	p=0.2332	p=0.2977	p=0.9986
